# Dynamic simulations of transcriptional control during cell reprogramming reveal spatial chromatin caging

**DOI:** 10.1101/642009

**Authors:** Marco Di Stefano, Ralph Stadhouders, Irene Farabella, David Castillo, François Serra, Thomas Graf, Marc A. Marti-Renom

## Abstract

Chromosome structure is a crucial regulatory factor for a wide range of nuclear processes. Chromosome Conformation Capture (3C)-based experiments combined with computational modelling are pivotal for unveiling 3D chromosome structure. Here, we introduce TADdyn, a new tool that integrates time-course 3C data, restraint-based modelling, and molecular dynamics to simulate the structural rearrangements of genomic loci in a completely data-driven way. We applied TADdyn on *in-situ* Hi-C time-course experiments studying the reprogramming of murine B cells to pluripotent cells, and characterized the structural rearrangements that take place upon changes in the transcriptional state of 11 genomic loci. TADdyn simulations show that structural *cages* form around the transcription starting site of active loci to stabilize their dynamics, by initiating (*hit*) and maintaining (*stick*) interactions with regulatory regions. Consistent findings with TADdyn for all loci under study suggest that this *hit-and-stick* mechanism may represent a general mechanism to trigger and stabilize transcription.
