## Supplemental table 1 for "Dynamic simulations of transcriptional control during cell reprogramming reveal spatial chromatin caging"

### Sheet: Simulated loci
Locus	Chromosome	Gene start	Gene end	Gene length	Region start	Region end	Region length	Strand	URL	TSS particle
CEBPa	chr7	35,119,293	35,121,931	2.638	34,370,000	35,870,000	1,500,000	forward	https://www.ensembl.org/Mus_musculus/Gene/Summary?db=core;g=ENSMUSG00000034957;r=7:35119293-35121928	150
Ebf1	chr11	44,618,100	45,008,096	389.996	43,310,000	46,310,000	3,000,000	forward	https://www.ensembl.org/Mus_musculus/Gene/Summary?db=core;g=ENSMUSG00000057098;r=11:44617317-45008091	261
Lmo7	chr14	101,729,957	101,934,710	204.753	100,330,000	103,330,000	3,000,000	forward	https://www.ensembl.org/Mus_musculus/Gene/Summary?db=core;g=ENSMUSG00000033060;r=14:101729957-101934710	280
Mmp12	chr9	7,344,381	7,369,499	25.118	6,650,000	8,150,000	1,500,000	forward	https://www.ensembl.org/Mus_musculus/Gene/Summary?db=core;g=ENSMUSG00000049723;r=9:7344381-7369499	139
Mmp3	chr9	7,445,822	7,455,975	10.153	6,650,000	8,150,000	1,500,000	forward	https://www.ensembl.org/Mus_musculus/Gene/Summary?db=core;g=ENSMUSG00000043613;r=9:7445822-7455975;t=ENSMUST00000034497	160
Mmp3_12	chr9	-	-	111.594	6,650,000	8,150,000	1,500,000	forward	https://www.ensembl.org/Mus_musculus/Location/View?r=9%3A7344381-7455975	139
Nanog	chr6	122,707,565	122,714,633	7.068	122,210,000	123,210,000	1,000,000	forward	https://www.ensembl.org/Mus_musculus/Gene/Summary?db=core;g=ENSMUSG00000012396;r=6:122707489-122714633	100
Nos1ap	chr1	170,302,668	170,589,861	287.193	168,945,000	171,945,000	3,000,000	reverse	https://www.ensembl.org/Mus_musculus/Gene/Summary?db=core;g=ENSMUSG00000038473;r=1:170302668-170589861	329
Rad23a	chr8	84,834,652	84,840,665	6.013	84,085,000	85,585,000	1,500,000	reverse	https://www.ensembl.org/Mus_musculus/Gene/Summary?db=core;g=ENSMUSG00000003813;r=8:84834019-84840665	153
Rad23b	chr4	55,350,042	55,392,237	42.195	54,620,000	56,120,000	1,500,000	forward	https://www.ensembl.org/Mus_musculus/Gene/Summary?db=core;g=ENSMUSG00000028426;r=4:55350043-55392237	147
Sox2	chr3	34,649,995	34,652,460	2.465	33,900,000	35,400,000	1,500,000	forward	https://www.ensembl.org/Mus_musculus/Gene/Summary?db=core;g=ENSMUSG00000074637;r=3:34650405-34652461;t=ENSMUST00000099151	150
Tet2	chr3	133,463,679	133,545,139	81.46	132,750,000	134,250,000	1,500,000	reverse	https://www.ensembl.org/Mus_musculus/Gene/Summary?db=core;g=ENSMUSG00000040943;r=3:133463679-133545139	160
